# Differential integrin adhesome expression defines human natural killer cell residency and developmental stage

**DOI:** 10.1101/2020.12.01.404806

**Authors:** Everardo Hegewisch Solloa, Seungmae Seo, Bethany L. Mundy-Bosse, Anjali Mishra, Erik Waldman, Sarah Maurrasse, Eli Grunstein, Thomas J. Connors, Aharon G. Freud, Emily M. Mace

## Abstract

Natural killer (NK) cells are innate immune cells that reside within tissue and circulate in peripheral blood. As such, they interact with a variety of complex microenvironments, yet how NK cells engage with these varied microenvironments is not well documented. The integrin adhesome represents a molecular network of defined and predicted integrin-mediated signaling interactions. Here, we define the integrin adhesome expression profile of NK cells from tonsil, peripheral blood and those derived from hematopoietic precursors through stromal cell coculture systems. We report that the site of cell isolation and NK cell developmental stage dictate differences in expression of adhesome associated genes and proteins. Furthermore, we define differences in cortical actin content associated with differential expression of actin regulating proteins, suggesting that differences in adhesome expression are associated with differences in cortical actin homeostasis. Together, these data provide new understanding into the diversity of human NK cell populations and how they engage with their microenvironment.
