## Supplemental Table 2 for "Differential integrin adhesome expression defines human natural killer cell residency and developmental stage"

### Sheet: GoTermAnalysisofBottom5%Loading
Analysis Type:	PANTHER Overrepresentation Test (Released 20200728)
Annotation Version and Release Date:	GO Ontology database DOI: 10.5281/zenodo.4081749 Released 2020-10-09
Analyzed List:	upload_1 (Homo sapiens)
Reference List:	Homo sapiens (all genes in database)
Test Type:	FISHER
Correction:	FDR
GO biological process complete	Homo sapiens - REFLIST (20851)	upload_1 (870)	upload_1 (expected)	upload_1 (over/under)	upload_1 (fold Enrichment)	upload_1 (raw P-value)	upload_1 (FDR)
store-operated calcium entry (GO:0002115)	8	4	0.33	+	11.98	0.000978	0.0485
protein refolding (GO:0042026)	19	8	0.79	+	10.09	7.22e-06	0.000759
regulation of monocyte differentiation (GO:0045655)	20	7	0.83	+	8.39	7.1e-05	0.00596
positive regulation of phosphoprotein phosphatase activity (GO:0032516)	21	6	0.88	+	6.85	0.000583	0.033
chaperone-mediated protein complex assembly (GO:0051131)	21	6	0.88	+	6.85	0.000583	0.0329
regulation of interferon-gamma-mediated signaling pathway (GO:0060334)	26	7	1.08	+	6.45	0.000277	0.0177
regulation of response to interferon-gamma (GO:0060330)	26	7	1.08	+	6.45	0.000277	0.0176
dendritic cell migration (GO:0036336)	23	6	0.96	+	6.25	0.000874	0.0447
positive regulation of natural killer cell mediated immunity (GO:0002717)	27	7	1.13	+	6.21	0.000337	0.0208
negative regulation of viral genome replication (GO:0045071)	62	16	2.59	+	6.18	6.41e-08	1.52e-05
peptidyl-tyrosine autophosphorylation (GO:0038083)	36	9	1.5	+	5.99	6.16e-05	0.0052
cellular response to interleukin-4 (GO:0071353)	29	7	1.21	+	5.79	0.000487	0.0284
regulation of type I interferon-mediated signaling pathway (GO:0060338)	34	8	1.42	+	5.64	0.000225	0.0148
response to type I interferon (GO:0034340)	75	17	3.13	+	5.43	1.26e-07	2.7e-05
interferon-gamma-mediated signaling pathway (GO:0060333)	72	16	3	+	5.33	3.71e-07	6.62e-05
response to interleukin-4 (GO:0070670)	32	7	1.34	+	5.24	0.000809	0.0425
chaperone cofactor-dependent protein refolding (GO:0051085)	32	7	1.34	+	5.24	0.000809	0.0424
type I interferon signaling pathway (GO:0060337)	70	15	2.92	+	5.14	1.27e-06	0.000182
cellular response to type I interferon (GO:0071357)	70	15	2.92	+	5.14	1.27e-06	0.00018
positive regulation of phosphatase activity (GO:0010922)	33	7	1.38	+	5.08	0.000947	0.0477
negative regulation of leukocyte apoptotic process (GO:2000107)	48	10	2	+	4.99	9.19e-05	0.00722
positive regulation of myeloid leukocyte differentiation (GO:0002763)	58	12	2.42	+	4.96	1.98e-05	0.00188
chaperone-mediated protein folding (GO:0061077)	59	12	2.46	+	4.87	2.29e-05	0.00214
regulation of T cell receptor signaling pathway (GO:0050856)	45	9	1.88	+	4.79	0.000268	0.0172
'de novo' protein folding (GO:0006458)	42	8	1.75	+	4.57	0.000773	0.041
positive regulation of pattern recognition receptor signaling pathway (GO:0062208)	42	8	1.75	+	4.57	0.000773	0.0409
negative regulation of viral process (GO:0048525)	111	21	4.63	+	4.53	6.58e-08	1.51e-05
regulation of T cell migration (GO:2000404)	43	8	1.79	+	4.46	0.000886	0.0452
regulation of natural killer cell mediated immunity (GO:0002715)	43	8	1.79	+	4.46	0.000886	0.045
regulation of interleukin-10 production (GO:0032653)	54	10	2.25	+	4.44	0.000215	0.0143
regulation of viral genome replication (GO:0045069)	102	18	4.26	+	4.23	1.37e-06	0.000191
positive regulation of interleukin-8 production (GO:0032757)	57	10	2.38	+	4.2	0.000316	0.0196
regulation of toll-like receptor signaling pathway (GO:0034121)	70	12	2.92	+	4.11	9.92e-05	0.00772
cellular defense response (GO:0006968)	53	9	2.21	+	4.07	0.000768	0.041
regulation of interleukin-12 production (GO:0032655)	59	10	2.46	+	4.06	0.000403	0.0241
regulation of phosphatidylinositol 3-kinase activity (GO:0043551)	59	10	2.46	+	4.06	0.000403	0.024
alpha-beta T cell differentiation (GO:0046632)	55	9	2.29	+	3.92	0.000971	0.0484
negative regulation of leukocyte mediated immunity (GO:0002704)	55	9	2.29	+	3.92	0.000971	0.0483
positive regulation of interferon-gamma production (GO:0032729)	68	11	2.84	+	3.88	0.0003	0.0188
regulation of antigen receptor-mediated signaling pathway (GO:0050854)	68	11	2.84	+	3.88	0.0003	0.0187
ciliary basal body-plasma membrane docking (GO:0097711)	95	15	3.96	+	3.78	3.28e-05	0.00296
regulation of T cell differentiation (GO:0045580)	147	23	6.13	+	3.75	3.32e-07	6.13e-05
regulation of alpha-beta T cell activation (GO:0046634)	97	15	4.05	+	3.71	4.07e-05	0.00357
regulation of interleukin-8 production (GO:0032677)	78	12	3.25	+	3.69	0.000245	0.0159
regulation of T cell activation (GO:0050863)	333	51	13.89	+	3.67	5.28e-14	1.2e-10
positive regulation of myeloid cell differentiation (GO:0045639)	98	15	4.09	+	3.67	4.52e-05	0.0039
positive regulation of T cell activation (GO:0050870)	216	33	9.01	+	3.66	1.66e-09	5.72e-07
regulation of pattern recognition receptor signaling pathway (GO:0062207)	99	15	4.13	+	3.63	5.02e-05	0.00428
positive regulation of leukocyte cell-cell adhesion (GO:1903039)	236	35	9.85	+	3.55	1.08e-09	3.97e-07
positive regulation of leukocyte differentiation (GO:1902107)	156	23	6.51	+	3.53	8.4e-07	0.000128
positive regulation of hemopoiesis (GO:1903708)	156	23	6.51	+	3.53	8.4e-07	0.000127
regulation of response to cytokine stimulus (GO:0060759)	177	26	7.39	+	3.52	1.75e-07	3.66e-05
regulation of interferon-gamma production (GO:0032649)	109	16	4.55	+	3.52	4.02e-05	0.00358
regulation of lymphocyte differentiation (GO:0045619)	178	26	7.43	+	3.5	1.94e-07	3.84e-05
positive regulation of T cell differentiation (GO:0045582)	89	13	3.71	+	3.5	0.000217	0.0143
regulation of leukocyte cell-cell adhesion (GO:1903037)	323	47	13.48	+	3.49	2.67e-12	2.65e-09
regulation of cytokine-mediated signaling pathway (GO:0001959)	166	24	6.93	+	3.47	6.69e-07	0.000107
defense response to virus (GO:0051607)	216	31	9.01	+	3.44	1.9e-08	5.2e-06
regulation of leukocyte apoptotic process (GO:2000106)	86	12	3.59	+	3.34	0.000543	0.0311
leukocyte chemotaxis (GO:0030595)	146	20	6.09	+	3.28	1.15e-05	0.00114
regulation of leukocyte differentiation (GO:1902105)	285	39	11.89	+	3.28	9.65e-10	3.65e-07
regulation of viral life cycle (GO:1903900)	161	22	6.72	+	3.27	4.41e-06	0.000514
cellular response to interferon-gamma (GO:0071346)	163	22	6.8	+	3.23	5.27e-06	0.000585
negative regulation of lymphocyte activation (GO:0051250)	157	21	6.55	+	3.21	9.7e-06	0.000987
activation of cysteine-type endopeptidase activity involved in apoptotic process (GO:0006919)	90	12	3.76	+	3.2	0.00078	0.0411
negative regulation of T cell activation (GO:0050868)	121	16	5.05	+	3.17	0.000122	0.00901
positive regulation of cell-cell adhesion (GO:0022409)	280	37	11.68	+	3.17	6.04e-09	1.88e-06
cell chemotaxis (GO:0060326)	206	27	8.6	+	3.14	7.79e-07	0.00012
T cell differentiation (GO:0030217)	145	19	6.05	+	3.14	3.28e-05	0.00297
response to interferon-gamma (GO:0034341)	185	24	7.72	+	3.11	3.7e-06	0.000455
organelle localization by membrane tethering (GO:0140056)	170	22	7.09	+	3.1	9.62e-06	0.000985
negative regulation of leukocyte cell-cell adhesion (GO:1903038)	132	17	5.51	+	3.09	0.000102	0.00786
negative regulation of leukocyte activation (GO:0002695)	187	24	7.8	+	3.08	4.37e-06	0.000514
response to virus (GO:0009615)	304	39	12.68	+	3.07	4.94e-09	1.6e-06
positive regulation of lymphocyte differentiation (GO:0045621)	103	13	4.3	+	3.02	0.000764	0.0409
negative regulation of cell activation (GO:0050866)	208	26	8.68	+	3	2.74e-06	0.000351
regulation of cell-cell adhesion (GO:0022407)	433	54	18.07	+	2.99	1.41e-11	7.7e-09
response to unfolded protein (GO:0006986)	169	21	7.05	+	2.98	2.63e-05	0.00243
regulation of mononuclear cell proliferation (GO:0032944)	227	28	9.47	+	2.96	1.45e-06	0.0002
regulation of leukocyte proliferation (GO:0070663)	244	30	10.18	+	2.95	6.56e-07	0.000106
regulation of myeloid leukocyte differentiation (GO:0002761)	122	15	5.09	+	2.95	0.000399	0.0241
membrane docking (GO:0022406)	179	22	7.47	+	2.95	1.99e-05	0.00188
negative regulation of cell-cell adhesion (GO:0022408)	188	23	7.84	+	2.93	1.39e-05	0.00134
regulation of hemopoiesis (GO:1903706)	393	48	16.4	+	2.93	3.69e-10	1.54e-07
nucleobase-containing small molecule biosynthetic process (GO:0034404)	115	14	4.8	+	2.92	0.000673	0.0371
regulation of leukocyte chemotaxis (GO:0002688)	124	15	5.17	+	2.9	0.000466	0.0274
regulation of lymphocyte proliferation (GO:0050670)	225	27	9.39	+	2.88	3.55e-06	0.00044
regulation of viral process (GO:0050792)	226	27	9.43	+	2.86	3.83e-06	0.000467
regulation of lymphocyte activation (GO:0051249)	536	63	22.36	+	2.82	2.75e-12	2.57e-09
positive regulation of cell adhesion (GO:0045785)	431	50	17.98	+	2.78	7.84e-10	3.04e-07
T cell activation (GO:0042110)	242	28	10.1	+	2.77	4.44e-06	0.000507
negative regulation of cytokine production (GO:0001818)	287	33	11.97	+	2.76	7.25e-07	0.000115
lymphocyte differentiation (GO:0030098)	246	28	10.26	+	2.73	5.89e-06	0.00064
positive regulation of leukocyte proliferation (GO:0070665)	150	17	6.26	+	2.72	0.000402	0.0241
cytokine production (GO:0001816)	159	18	6.63	+	2.71	0.000278	0.0176
glycosyl compound metabolic process (GO:1901657)	133	15	5.55	+	2.7	0.000901	0.0455
peptidyl-tyrosine phosphorylation (GO:0018108)	151	17	6.3	+	2.7	0.00043	0.0255
regulation of symbiotic process (GO:0043903)	241	27	10.06	+	2.69	1.12e-05	0.00112
response to topologically incorrect protein (GO:0035966)	190	21	7.93	+	2.65	0.000122	0.00902
regulation of T cell proliferation (GO:0042129)	172	19	7.18	+	2.65	0.000253	0.0163
peptidyl-tyrosine modification (GO:0018212)	154	17	6.43	+	2.65	0.000528	0.0304
lymphocyte activation (GO:0046649)	390	43	16.27	+	2.64	6.33e-08	1.55e-05
regulation of leukocyte mediated immunity (GO:0002703)	211	23	8.8	+	2.61	7.15e-05	0.00591
regulation of leukocyte activation (GO:0002694)	625	68	26.08	+	2.61	9.21e-12	5.41e-09
response to reactive oxygen species (GO:0000302)	194	21	8.09	+	2.59	0.000158	0.0111
regulation of cell activation (GO:0050865)	667	72	27.83	+	2.59	4.42e-12	3.5e-09
regulation of innate immune response (GO:0045088)	298	32	12.43	+	2.57	5.23e-06	0.000585
regulation of leukocyte migration (GO:0002685)	215	23	8.97	+	2.56	0.000149	0.0107
regulation of myeloid cell differentiation (GO:0045637)	234	25	9.76	+	2.56	7.13e-05	0.00595
regulation of cell adhesion (GO:0030155)	721	77	30.08	+	2.56	9.36e-13	1.06e-09
regulation of cysteine-type endopeptidase activity involved in apoptotic process (GO:0043281)	217	23	9.05	+	2.54	0.000157	0.0111
leukocyte differentiation (GO:0002521)	350	37	14.6	+	2.53	1.13e-06	0.000165
negative regulation of cell adhesion (GO:0007162)	284	30	11.85	+	2.53	1.3e-05	0.00128
regulation of protein polymerization (GO:0032271)	238	25	9.93	+	2.52	8.12e-05	0.00654
protein folding (GO:0006457)	229	24	9.55	+	2.51	0.000118	0.00894
T cell receptor signaling pathway (GO:0050852)	182	19	7.59	+	2.5	0.000742	0.0399
regulation of GTPase activity (GO:0043087)	488	50	20.36	+	2.46	3.72e-08	9.67e-06
positive regulation of cytokine production (GO:0001819)	454	46	18.94	+	2.43	1.77e-07	3.65e-05
positive regulation of hydrolase activity (GO:0051345)	781	79	32.59	+	2.42	7.39e-12	4.69e-09
positive regulation of GTPase activity (GO:0043547)	418	42	17.44	+	2.41	7.67e-07	0.000119
positive regulation of immune effector process (GO:0002699)	219	22	9.14	+	2.41	0.000344	0.021
negative regulation of protein kinase activity (GO:0006469)	239	24	9.97	+	2.41	0.00018	0.0123
positive regulation of lymphocyte activation (GO:0051251)	380	38	15.86	+	2.4	3.06e-06	0.000388
regulation of cysteine-type endopeptidase activity (GO:2000116)	241	24	10.06	+	2.39	0.000198	0.0133
cytokine-mediated signaling pathway (GO:0019221)	703	70	29.33	+	2.39	2.35e-10	1.01e-07
leukocyte activation (GO:0045321)	931	92	38.85	+	2.37	3.01e-13	4.77e-10
regulation of cytokine production (GO:0001817)	740	73	30.88	+	2.36	1.11e-10	4.89e-08
regulation of ERK1 and ERK2 cascade (GO:0070372)	295	29	12.31	+	2.36	7.3e-05	0.00594
cell activation (GO:0001775)	1076	105	44.9	+	2.34	1.01e-14	5.35e-11
leukocyte migration (GO:0050900)	381	37	15.9	+	2.33	6.73e-06	0.000717
leukocyte activation involved in immune response (GO:0002366)	622	59	25.95	+	2.27	2.61e-08	6.89e-06
myeloid cell activation involved in immune response (GO:0002275)	519	49	21.66	+	2.26	5.86e-07	9.69e-05
cell activation involved in immune response (GO:0002263)	626	59	26.12	+	2.26	4.48e-08	1.13e-05
positive regulation of leukocyte activation (GO:0002696)	425	40	17.73	+	2.26	6.18e-06	0.000663
positive regulation of immune system process (GO:0002684)	1054	99	43.98	+	2.25	6.66e-13	8.13e-10
response to lipopolysaccharide (GO:0032496)	321	30	13.39	+	2.24	9.42e-05	0.00736
leukocyte degranulation (GO:0043299)	504	47	21.03	+	2.23	1.31e-06	0.000183
immune effector process (GO:0002252)	1095	102	45.69	+	2.23	5.63e-13	7.45e-10
regulation of response to biotic stimulus (GO:0002831)	408	38	17.02	+	2.23	1.31e-05	0.00127
regulation of immune system process (GO:0002682)	1708	159	71.27	+	2.23	2.69e-20	4.27e-16
negative regulation of kinase activity (GO:0033673)	259	24	10.81	+	2.22	0.000587	0.033
neutrophil activation involved in immune response (GO:0002283)	486	45	20.28	+	2.22	2.65e-06	0.000345
cellular response to cytokine stimulus (GO:0071345)	1038	96	43.31	+	2.22	2.96e-12	2.47e-09
myeloid leukocyte activation (GO:0002274)	584	54	24.37	+	2.22	2.86e-07	5.4e-05
response to cytokine (GO:0034097)	1127	104	47.02	+	2.21	3.92e-13	5.65e-10
negative regulation of immune system process (GO:0002683)	587	54	24.49	+	2.2	3.1e-07	5.78e-05
positive regulation of cell activation (GO:0050867)	436	40	18.19	+	2.2	1.37e-05	0.00132
neutrophil degranulation (GO:0043312)	482	44	20.11	+	2.19	4.44e-06	0.00051
neutrophil activation (GO:0042119)	494	45	20.61	+	2.18	3.48e-06	0.000435
negative regulation of transferase activity (GO:0051348)	298	27	12.43	+	2.17	0.000468	0.0274
granulocyte activation (GO:0036230)	498	45	20.78	+	2.17	6.12e-06	0.00066
small GTPase mediated signal transduction (GO:0007264)	268	24	11.18	+	2.15	0.000819	0.0425
myeloid leukocyte mediated immunity (GO:0002444)	514	46	21.45	+	2.14	4.97e-06	0.000564
neutrophil mediated immunity (GO:0002446)	493	44	20.57	+	2.14	9.28e-06	0.000956
cilium assembly (GO:0060271)	359	32	14.98	+	2.14	0.00013	0.00953
innate immune response (GO:0045087)	847	75	35.34	+	2.12	5.16e-09	1.64e-06
response to molecule of bacterial origin (GO:0002237)	339	30	14.14	+	2.12	0.000242	0.0157
defense response to other organism (GO:0098542)	1040	92	43.39	+	2.12	8.44e-11	3.83e-08
regulation of immune response (GO:0050776)	1137	100	47.44	+	2.11	2.21e-11	1.13e-08
cilium organization (GO:0044782)	382	33	15.94	+	2.07	0.000194	0.0131
regulation of hydrolase activity (GO:0051336)	1302	112	54.33	+	2.06	2.92e-12	2.57e-09
positive regulation of intracellular signal transduction (GO:1902533)	1017	86	42.43	+	2.03	3.16e-09	1.04e-06
regulation of actin cytoskeleton organization (GO:0032956)	368	31	15.35	+	2.02	0.00043	0.0256
nucleobase-containing compound catabolic process (GO:0034655)	383	32	15.98	+	2	0.000518	0.03
negative regulation of protein phosphorylation (GO:0001933)	419	35	17.48	+	2	0.000231	0.0151
response to other organism (GO:0051707)	1431	119	59.71	+	1.99	5.4e-12	4.08e-09
negative regulation of immune response (GO:0050777)	349	29	14.56	+	1.99	0.000816	0.0426
defense response (GO:0006952)	1433	119	59.79	+	1.99	5.62e-12	4.05e-09
response to external biotic stimulus (GO:0043207)	1433	119	59.79	+	1.99	5.62e-12	3.87e-09
response to biotic stimulus (GO:0009607)	1466	121	61.17	+	1.98	5.77e-12	3.82e-09
regulation of cytoskeleton organization (GO:0051493)	534	44	22.28	+	1.97	5.39e-05	0.00457
positive regulation of catalytic activity (GO:0043085)	1478	121	61.67	+	1.96	7.51e-12	4.59e-09
immune response (GO:0006955)	1952	158	81.45	+	1.94	5.28e-15	4.18e-11
chemotaxis (GO:0006935)	548	44	22.87	+	1.92	0.000105	0.00806
taxis (GO:0042330)	550	44	22.95	+	1.92	0.000108	0.00826
leukocyte mediated immunity (GO:0002443)	760	60	31.71	+	1.89	6.89e-06	0.000729
negative regulation of phosphorylation (GO:0042326)	461	36	19.24	+	1.87	0.000678	0.0372
nucleobase-containing small molecule metabolic process (GO:0055086)	527	41	21.99	+	1.86	0.000295	0.0186
positive regulation of cell death (GO:0010942)	630	49	26.29	+	1.86	8.64e-05	0.00685
negative regulation of phosphate metabolic process (GO:0045936)	579	45	24.16	+	1.86	0.00016	0.0112
negative regulation of phosphorus metabolic process (GO:0010563)	580	45	24.2	+	1.86	0.000163	0.0113
regulation of protein kinase activity (GO:0045859)	804	62	33.55	+	1.85	1.16e-05	0.00115
positive regulation of response to external stimulus (GO:0032103)	506	39	21.11	+	1.85	0.000519	0.03
response to lipid (GO:0033993)	844	65	35.22	+	1.85	5.8e-06	0.000635
organelle localization (GO:0051640)	612	47	25.54	+	1.84	0.000159	0.0111
regulation of MAPK cascade (GO:0043408)	705	54	29.42	+	1.84	4.36e-05	0.00378
cell projection assembly (GO:0030031)	470	36	19.61	+	1.84	0.000818	0.0425
positive regulation of MAPK cascade (GO:0043410)	526	40	21.95	+	1.82	0.000658	0.0364
regulation of defense response (GO:0031347)	857	65	35.76	+	1.82	9.88e-06	0.000998
negative regulation of protein modification process (GO:0031400)	620	47	25.87	+	1.82	0.00018	0.0122
positive regulation of molecular function (GO:0044093)	1835	139	76.56	+	1.82	3.32e-11	1.65e-08
positive regulation of protein phosphorylation (GO:0001934)	1017	77	42.43	+	1.81	1.61e-06	0.000218
regulation of kinase activity (GO:0043549)	914	69	38.14	+	1.81	5.76e-06	0.000634
regulated exocytosis (GO:0045055)	691	52	28.83	+	1.8	0.000118	0.00891
positive regulation of phosphorylation (GO:0042327)	1094	82	45.65	+	1.8	1.13e-06	0.000165
positive regulation of apoptotic process (GO:0043065)	561	42	23.41	+	1.79	0.000657	0.0364
positive regulation of immune response (GO:0050778)	735	55	30.67	+	1.79	8.76e-05	0.00692
positive regulation of cell migration (GO:0030335)	523	39	21.82	+	1.79	0.000953	0.0478
regulation of catalytic activity (GO:0050790)	2391	178	99.76	+	1.78	1.15e-13	2.28e-10
regulation of intracellular signal transduction (GO:1902531)	1787	132	74.56	+	1.77	5.23e-10	2.13e-07
positive regulation of programmed cell death (GO:0043068)	569	42	23.74	+	1.77	0.000721	0.0392
regulation of transferase activity (GO:0051338)	1031	76	43.02	+	1.77	4.23e-06	0.000501
exocytosis (GO:0006887)	788	58	32.88	+	1.76	7.15e-05	0.00594
hemopoiesis (GO:0030097)	587	43	24.49	+	1.76	0.000861	0.0443
immune system development (GO:0002520)	671	49	28	+	1.75	0.000311	0.0193
positive regulation of phosphorus metabolic process (GO:0010562)	1165	85	48.61	+	1.75	1.63e-06	0.000219
positive regulation of phosphate metabolic process (GO:0045937)	1165	85	48.61	+	1.75	1.63e-06	0.000218
positive regulation of multicellular organismal process (GO:0051240)	1431	104	59.71	+	1.74	1.1e-07	2.42e-05
regulation of cellular response to stress (GO:0080135)	691	50	28.83	+	1.73	0.000371	0.0225
interspecies interaction between organisms (GO:0044419)	2129	154	88.83	+	1.73	5.92e-11	2.76e-08
positive regulation of signal transduction (GO:0009967)	1564	113	65.26	+	1.73	3.97e-08	1.01e-05
regulation of protein phosphorylation (GO:0001932)	1468	106	61.25	+	1.73	1.08e-07	2.41e-05
immune system process (GO:0002376)	2861	206	119.37	+	1.73	1.58e-14	5.03e-11
regulation of response to external stimulus (GO:0032101)	1204	86	50.24	+	1.71	3.33e-06	0.000419
cellular response to organic substance (GO:0071310)	2355	168	98.26	+	1.71	2.03e-11	1.07e-08
positive regulation of cellular protein metabolic process (GO:0032270)	1627	116	67.89	+	1.71	4.86e-08	1.2e-05
cellular response to chemical stimulus (GO:0070887)	2932	209	122.34	+	1.71	2.1e-14	5.54e-11
hematopoietic or lymphoid organ development (GO:0048534)	635	45	26.5	+	1.7	0.00097	0.0486
positive regulation of transferase activity (GO:0051347)	693	49	28.92	+	1.69	0.000772	0.0411
secretion by cell (GO:0032940)	977	69	40.76	+	1.69	4.7e-05	0.00403
regulation of molecular function (GO:0065009)	3076	217	128.34	+	1.69	1.49e-14	5.91e-11
regulation of cell migration (GO:0030334)	894	63	37.3	+	1.69	0.000131	0.00955
regulation of apoptotic process (GO:0042981)	1496	105	62.42	+	1.68	5.55e-07	9.27e-05
regulation of programmed cell death (GO:0043067)	1529	107	63.8	+	1.68	5.11e-07	8.62e-05
positive regulation of protein metabolic process (GO:0051247)	1706	119	71.18	+	1.67	9.43e-08	2.14e-05
regulation of cell death (GO:0010941)	1666	116	69.51	+	1.67	1.88e-07	3.78e-05
regulation of response to stress (GO:0080134)	1568	109	65.42	+	1.67	4.91e-07	8.47e-05
negative regulation of catalytic activity (GO:0043086)	820	57	34.21	+	1.67	0.000394	0.0239
positive regulation of signaling (GO:0023056)	1733	120	72.31	+	1.66	1.17e-07	2.55e-05
regulation of cell motility (GO:2000145)	956	66	39.89	+	1.65	0.000152	0.0109
positive regulation of protein modification process (GO:0031401)	1246	86	51.99	+	1.65	1.3e-05	0.00128
positive regulation of cell communication (GO:0010647)	1726	119	72.02	+	1.65	2.1e-07	4.07e-05
regulation of phosphorylation (GO:0042325)	1639	112	68.39	+	1.64	6.22e-07	0.000102
export from cell (GO:0140352)	1025	70	42.77	+	1.64	0.000132	0.00958
protein phosphorylation (GO:0006468)	967	66	40.35	+	1.64	0.000172	0.0118
negative regulation of molecular function (GO:0044092)	1176	80	49.07	+	1.63	4.06e-05	0.00358
negative regulation of multicellular organismal process (GO:0051241)	1022	69	42.64	+	1.62	0.000179	0.0123
regulation of cellular component movement (GO:0051270)	1037	70	43.27	+	1.62	0.000148	0.0107
response to organic substance (GO:0010033)	3013	203	125.72	+	1.61	1.24e-11	7.05e-09
regulation of locomotion (GO:0040012)	998	67	41.64	+	1.61	0.000283	0.0179
cell surface receptor signaling pathway (GO:0007166)	2520	169	105.15	+	1.61	1.63e-09	5.73e-07
negative regulation of apoptotic process (GO:0043066)	912	61	38.05	+	1.6	0.00056	0.0319
positive regulation of response to stimulus (GO:0048584)	2303	154	96.09	+	1.6	1.11e-08	3.2e-06
secretion (GO:0046903)	1093	73	45.61	+	1.6	0.000155	0.011
programmed cell death (GO:0012501)	1049	70	43.77	+	1.6	0.000216	0.0144
negative regulation of programmed cell death (GO:0043069)	932	62	38.89	+	1.59	0.000633	0.0355
response to stress (GO:0006950)	3663	240	152.84	+	1.57	1.02e-12	1.08e-09
cell migration (GO:0016477)	977	64	40.76	+	1.57	0.000636	0.0355
response to external stimulus (GO:0009605)	2538	166	105.9	+	1.57	1.24e-08	3.51e-06
regulation of protein modification process (GO:0031399)	1884	123	78.61	+	1.56	1.57e-06	0.000215
negative regulation of response to stimulus (GO:0048585)	1824	119	76.11	+	1.56	2.68e-06	0.000346
regulation of organelle organization (GO:0033043)	1211	79	50.53	+	1.56	0.000174	0.0119
regulation of phosphate metabolic process (GO:0019220)	1837	119	76.65	+	1.55	3.86e-06	0.000467
regulation of phosphorus metabolic process (GO:0051174)	1838	119	76.69	+	1.55	3.89e-06	0.000467
negative regulation of signaling (GO:0023057)	1391	90	58.04	+	1.55	8.33e-05	0.00664
regulation of signal transduction (GO:0009966)	3078	199	128.43	+	1.55	6.49e-10	2.57e-07
negative regulation of cellular protein metabolic process (GO:0032269)	1054	68	43.98	+	1.55	0.000724	0.0392
cell death (GO:0008219)	1086	70	45.31	+	1.54	0.000648	0.0361
negative regulation of signal transduction (GO:0009968)	1292	83	53.91	+	1.54	0.000203	0.0136
negative regulation of cell communication (GO:0010648)	1388	89	57.91	+	1.54	0.00011	0.00835
negative regulation of protein metabolic process (GO:0051248)	1110	71	46.31	+	1.53	0.000736	0.0397
response to oxygen-containing compound (GO:1901700)	1599	102	66.72	+	1.53	3.54e-05	0.00317
regulation of response to stimulus (GO:0048583)	4287	273	178.87	+	1.53	2.6e-13	4.57e-10
regulation of cell cycle (GO:0051726)	1209	76	50.45	+	1.51	0.000699	0.0382
regulation of cellular protein metabolic process (GO:0032268)	2668	167	111.32	+	1.5	1.87e-07	3.81e-05
regulation of cell communication (GO:0010646)	3443	215	143.66	+	1.5	1.56e-09	5.61e-07
phosphorus metabolic process (GO:0006793)	2197	137	91.67	+	1.49	4.18e-06	0.000498
regulation of multicellular organismal development (GO:2000026)	1332	83	55.58	+	1.49	0.000438	0.0258
phosphate-containing compound metabolic process (GO:0006796)	2170	135	90.54	+	1.49	4.99e-06	0.000562
regulation of signaling (GO:0023051)	3479	216	145.16	+	1.49	2.38e-09	8.04e-07
regulation of protein metabolic process (GO:0051246)	2806	174	117.08	+	1.49	1.94e-07	3.8e-05
regulation of cell population proliferation (GO:0042127)	1667	103	69.55	+	1.48	0.000109	0.00833
intracellular signal transduction (GO:0035556)	1689	104	70.47	+	1.48	0.000119	0.00888
phosphorylation (GO:0016310)	1301	80	54.28	+	1.47	0.000832	0.043
positive regulation of macromolecule metabolic process (GO:0010604)	3571	217	149	+	1.46	1.34e-08	3.74e-06
cellular response to stress (GO:0033554)	1761	107	73.48	+	1.46	0.000158	0.0111
positive regulation of metabolic process (GO:0009893)	3861	232	161.1	+	1.44	7.68e-09	2.26e-06
positive regulation of nitrogen compound metabolic process (GO:0051173)	3206	192	133.77	+	1.44	3.99e-07	6.95e-05
positive regulation of cellular metabolic process (GO:0031325)	3392	202	141.53	+	1.43	2.15e-07	4.11e-05
cellular localization (GO:0051641)	3005	175	125.38	+	1.4	7.89e-06	0.000823
positive regulation of gene expression (GO:0010628)	2302	134	96.05	+	1.4	0.00012	0.00896
regulation of multicellular organismal process (GO:0051239)	2698	157	112.57	+	1.39	3.16e-05	0.00288
regulation of localization (GO:0032879)	2781	160	116.04	+	1.38	4.02e-05	0.00356
establishment of localization in cell (GO:0051649)	2378	136	99.22	+	1.37	0.000229	0.015
response to chemical (GO:0042221)	4401	251	183.63	+	1.37	1.54e-07	3.25e-05
signal transduction (GO:0007165)	5168	294	215.63	+	1.36	6.46e-09	1.93e-06
cellular response to stimulus (GO:0051716)	6815	380	284.35	+	1.34	3.94e-11	1.89e-08
negative regulation of cellular process (GO:0048523)	4952	271	206.62	+	1.31	1.12e-06	0.000166
signaling (GO:0023052)	5520	300	230.32	+	1.3	3.55e-07	6.47e-05
positive regulation of cellular process (GO:0048522)	5695	308	237.62	+	1.3	3.73e-07	6.58e-05
cell communication (GO:0007154)	5611	303	234.12	+	1.29	5.04e-07	8.6e-05
negative regulation of biological process (GO:0048519)	5592	300	233.32	+	1.29	1.1e-06	0.000164
negative regulation of metabolic process (GO:0009892)	3155	169	131.64	+	1.28	0.000892	0.0452
positive regulation of biological process (GO:0048518)	6290	331	262.45	+	1.26	1.19e-06	0.000172
regulation of metabolic process (GO:0019222)	7025	367	293.12	+	1.25	3.63e-07	6.54e-05
response to stimulus (GO:0050896)	8527	443	355.79	+	1.25	6.05e-09	1.85e-06
regulation of macromolecule metabolic process (GO:0060255)	6491	336	270.83	+	1.24	4.42e-06	0.000512
regulation of nitrogen compound metabolic process (GO:0051171)	5895	301	245.97	+	1.22	7.71e-05	0.00624
regulation of cellular metabolic process (GO:0031323)	6304	321	263.03	+	1.22	4.09e-05	0.00356
regulation of primary metabolic process (GO:0080090)	6086	304	253.94	+	1.2	0.000352	0.0215
cellular component organization or biogenesis (GO:0071840)	5922	295	247.09	+	1.19	0.000562	0.032
regulation of cellular process (GO:0050794)	11395	546	475.45	+	1.15	2.18e-06	0.000286
regulation of biological process (GO:0050789)	11960	561	499.03	+	1.12	3.01e-05	0.00276
biological regulation (GO:0065007)	12645	585	527.61	+	1.11	8.19e-05	0.00656
cellular process (GO:0009987)	15598	706	650.82	+	1.08	1.51e-05	0.00145
biological_process (GO:0008150)	18012	791	751.54	+	1.05	7.23e-05	0.00594
Unclassified (UNCLASSIFIED)	2839	79	118.46	-	0.67	7.23e-05	0.00591
system process (GO:0003008)	2066	57	86.2	-	0.66	0.00071	0.0387
nervous system process (GO:0050877)	1403	29	58.54	-	0.5	2.56e-05	0.00237
proteolysis involved in cellular protein catabolic process (GO:0051603)	604	9	25.2	-	0.36	0.00049	0.0285
modification-dependent protein catabolic process (GO:0019941)	546	8	22.78	-	0.35	0.000869	0.0446
cellular protein catabolic process (GO:0044257)	637	9	26.58	-	0.34	0.000145	0.0105
sensory perception (GO:0007600)	981	13	40.93	-	0.32	7.58e-07	0.000119
ubiquitin-dependent protein catabolic process (GO:0006511)	539	7	22.49	-	0.31	0.000342	0.021
sensory perception of chemical stimulus (GO:0007606)	538	5	22.45	-	0.22	2.02e-05	0.0019
detection of chemical stimulus (GO:0009593)	521	4	21.74	-	0.18	8.1e-06	0.00084
sensory perception of smell (GO:0007608)	466	2	19.44	-	0.1	1.9e-06	0.000251
detection of stimulus involved in sensory perception (GO:0050906)	550	2	22.95	-	0.09	6.4e-08	1.54e-05
detection of chemical stimulus involved in sensory perception (GO:0050907)	485	1	20.24	-	0.05	6.56e-08	1.53e-05
detection of chemical stimulus involved in sensory perception of smell (GO:0050911)	440	0	18.36	-	< 0.01	2.2e-08	5.92e-06
